# Enhancer-driven cell type comparison reveals similarities between the mammalian and bird pallium

**DOI:** 10.1101/2024.04.17.589795

**Authors:** Nikolai Hecker, Niklas Kempynck, David Mauduit, Darina Abaffyová, Roel Vandepoel, Sam Dieltiens, Ioannis Sarropoulos, Carmen Bravo González-Blas, Elke Leysen, Rani Moors, Gert Hulselmans, Lynette Lim, Joris De Wit, Valerie Christiaens, Suresh Poovathingal, Stein Aerts

## Abstract

Combinations of transcription factors govern the identity of cell types, which is reflected by enhancer codes in cis-regulatory genomic regions. Cell type-specific enhancer codes at nucleotide-level resolution have not yet been characterized for the mammalian neocortex. It is currently unknown whether these codes are conserved in other vertebrate brains, and whether they are informative to resolve homology relationships for species that lack a neocortex such as birds. To compare enhancer codes of cell types from the mammalian neocortex with those from the bird pallium, we generated single-cell multiome and spatially-resolved transcriptomics data of the chicken telencephalon. We then trained deep learning models to characterize cell type-specific enhancer codes for the human, mouse, and chicken telencephalon. We devised three metrics that exploit enhancer codes to compare cell types between species. Based on these metrics, non-neuronal and GABAergic cell types show a high degree of regulatory similarity across vertebrates. Proposed homologies between mammalian neocortical and avian pallial excitatory neurons are still debated. Our enhancer code based comparison shows that excitatory neurons of the mammalian neocortex and the avian pallium exhibit a higher degree of divergence than other cell types. In contrast to existing evolutionary models, the mammalian deep layer excitatory neurons are most similar to mesopallial neurons; and mammalian upper layer neurons to hyper- and nidopallial neurons based on their enhancer codes. In addition to characterizing the enhancer codes in the mammalian and avian telencephalon, and revealing unexpected correspondences between cell types of the mammalian neocortex and the chicken pallium, we present generally applicable deep learning approaches to characterize and compare cell types across species via the genomic regulatory code.
