## Supplementary Tables for "Enhancer-driven cell type comparison reveals similarities between the mammalian and bird pallium"

### Sheet: S1 - number of DARs
# Table S1. Number of differentially accessible regions per cell type
#
# number DARs - initial: number of DARs computed with pycisTopic
# number DARs - filter 1: DARs overlapping promoter are removed, and DARs are filterted by log fold-change >1.5
# number DARs - filter 2: after filter 1, regions that are not centered in ATAC-seq peak are removed
# number DARs - TF-MODISCO input: after filtering, the top 5000 DARs by prediction score for the cell type with a minimum prediction score of 0.2 are selected as input for TF-MODISCO
# chicken Telencephalon
data set	celltype	number DARs - initial	number DARs - filter 1	number DARs - filter 2	number DARs - TF-MODISCO input	number of cells	celltype description
chicken telencephalon	AST	17415	10345	7379	5000	1962	Astrocyte
	D1MSN	25181	11262	8496	5000	672	D1 medium spiny neuron
	D2MSN	25276	11255	8432	5000	761	D2 medium spiny neuron
	EXC_GLU-1	36326	14645	11866	5000	1608	Excitatory neuron cluster 1
	EXC_GLU-2	34054	16894	13463	5000	1776	Excitatory neuron cluster 2
	EXC_GLU-3	22869	8383	6296	4641	572	Excitatory neuron cluster 3
	EXC_GLU-4	28374	10066	7952	5000	743	Excitatory neuron cluster 4
	EXC_GLU-5	24517	8979	6969	5000	553	Excitatory neuron cluster 5
	EXC_GLU-6	27568	3735	2744	1394	400	Excitatory neuron cluster 6
	EXC_GLU-7	21985	7213	5533	4236	593	Excitatory neuron cluster 7
	EXC_GLU-8	11920	4948	3743	3000	1791	Excitatory neuron cluster 8
	INH_1	10458	322	232		965	Inhibitory neuron cluster 1
	INH_2	10855	2251	1415		268	Inhibitory neuron cluster 2
	INH_LAMP5	14040	4673	3025	2286	242	LAMP5 interneuron
	INH_PVALB	13356	4105	2982	2339	669	PVALB interneuron
	INH_SST	12747	2979	2100	1608	441	SST interneuron
	INH_STR	18716	8253	6490	5000	1679	Striatal-like inhibitory neuron
	INH_VIP	10675	2797	1761	1229	366	VIP interneuron
	IOL	17226	8043	5821	4916	784	Intermediate oligodendrocyte
	MGL	12191	4989	3350	2726	862	Microglia
	NBL	7764	726	513		1322	Neuroblast-like cell
	OL	16311	7898	5705	4728	1497	Oligodendrocyte
	OPC	15019	6404	4617	3509	1740	Oligodendrocyte precursor cell
	VASC	9692	1102	392		212	Endothelial vascular cell
mouse brain (Bravo Gonzales-Blas & De Winter 2023)	AST	17775	10122	7343	5000	1609	Astrocyte
	CHOL	5312	55	22		159	Cholinergic neuron
	D1MSN	13092	4475	3487	2802	481	D1 medium spiny neuron
	D2MSN	14479	5825	4359	3579	248	D2 medium spiny neuron
	DG_GRC	15085	5516	4510	3602	1215	Dentate gyrus granule cell
	EXC_CA1	19305	4851	3979	3101	644	Excitatory CA1 neurons, hippocampus
	EXC_CA3	19911	4892	3663	2973	300	Excitatory CA3 neurons, hippocampus
	EXC_DE	10319	3523	2739	5000	755	Excitatory diencephalic neurons
	EXC_L2_3_IT	31647	11346	9259	5000	1931	Excitatory cortical layer 2/3 intratelencephalic neuron
	EXC_L4_IT	31513	11157	9160	3253	1666	Excitatory cortical layer 4 intratelencephalic neuron
	EXC_L5_IT	34854	5721	4806	1879	837	Excitatory cortical layer 5 intratelencephalic neuron
	EXC_L5_PT	29783	3823	2879	5000	375	Excitatory cortical layer 5 pyramidal tract neuron
	EXC_L6_CT	25719	8155	6562	4248	1636	Excitatory cortical layer 6 corticothalamic neuron
	EXC_L6_IT	33342	7068	5662	1125	683	Excitatory cortical layer 6 intratelencephalic neuron
	EXC_L6b	19838	2771	1780	1477	131	Excitatory cortical layer 6b neuron
	EXC_NP	22874	3135	2424	306	666	Excitatory near projecting neuron
	EXC_RSP	12124	936	661	187	342	Excitatory retrosplinial cortex neuron
	INH_LAMP5	5918	452	260	701	207	LAMP5 interneuron
	INH_PVALB	7603	1155	933	760	982	PVALB interneuron
	INH_SST	8007	1383	1061	216	458	SST interneuron
	INH_VIP	6170	497	308	5000	284	VIP interneuron
	MGL	13957	8352	6455	5000	1227	Microglia
	OL	23349	16625	13064	1724	5360	Oligodendrocyte
	OPC	13354	3737	2711	1037	853	Oligodendrocyte precursor cell
	STR_NBL	8107	258	80		209	Striatal neuroblast-like cell
	VASC	13552	3392	1797	1037	443	Endothelial vascular cell
mouse brain (Li 2021)	AST	19557	11768	8867	5000	11533	Astrocyte
	CRC	7994	3779	2134		175	Cajal-Retzius cell
	D1MSN	19599	11935	9229	5000	1253	D1 medium spiny neuron
	D2MSN	19716	12958	10088	5000	8890	D2 medium spiny neuron
	DG_GRC	23933	14497	11366	5000	17173	Dentate gyrus granule cell
	DG_NBL	12486	5477	4120	2226	1693	Dentate gyrus neuroblast-like cell
	EXC_CA1	24225	11508	8855	5000	6029	Excitatory CA1 neurons, hippocampus
	EXC_CA3	22533	7992	6338	2895	2584	Excitatory CA3 neurons, hippocampus
	EXC_CLA	17756	6845	4913	2449	593	Excitatory claustrum neurons
	EXC_L2_3_IT	31871	14629	11481	5000	6150	Excitatory cortical layer 2/3 intratelencephalic neuron
	EXC_L4_IT	25483	13604	10458	5000	2900	Excitatory cortical layer 4 intratelencephalic neuron
	EXC_L5_IT	30591	15157	11887	5000	3377	Excitatory cortical layer 5 intratelencephalic neuron
	EXC_L5_PT	25280	9894	7497	3759	1078	Excitatory cortical layer 5 pyramidal tract neuron
	EXC_L6_CT	26183	12795	9991	5000	4999	Excitatory cortical layer 6 corticothalamic neuron
	EXC_L6_IT	33443	14659	11822	5000	5269	Excitatory cortical layer 6 intratelencephalic neuron
	EXC_L6b	16735	6302	4650	2091	791	Excitatory cortical layer 6b neuron
	EXC_NP	12432	5251	3829	1944	782	Excitatory near projecting neuron
	EXC_PIR	24951	10677	8152	4748	10911	Excitatory piriform cortex neuron
	INH_LAMP5	12140	4705	3169	1450	955	LAMP5 interneuron
	INH_PVALB	12943	5319	3685	1857	2170	PVALB interneuron
	INH_SST	12108	4688	3289	1668	1431	SST interneuron
	INH_STR	16482	6686	4574	2524	426	Striatal-like inhibitory neuron
	INH_VIP	11606	4284	2857	1387	1003	VIP interneuron
	IOL	14895	6534	4851	3677	588	Intermediate oligodendrocyte
	MGL	9241	4482	3288	2147	3581	Microglia
	OL	16813	10265	8107	5000	11301	Oligodendrocyte
	OPC	14559	7112	5423	3763	3702	Oligodendrocyte precursor cell
	RGL	19507	10636	7951	5000	977	Radial glia-like cell
	VASC	11305	4343	3196	1742	2351	Endothelial vascular cell
human motor cortex (Bakken 2022)	AST	25067	12794	11197	5000	9519	Astrocyte
	EXC_L2_3_IT	39050	22325	19947	5000	21909	Excitatory cortical layer 2/3 intratelencephalic neuron
	EXC_L4_IT	20865	1499	1202	657	2098	Excitatory cortical layer 4 intratelencephalic neuron
	EXC_L5_IT	25746	1081	926	622	4555	Excitatory cortical layer 5 intratelencephalic neuron
	EXC_L5_PT	28331	0	0		506	Excitatory cortical layer 5 pyramidal tract neuron
	EXC_L6_CT	26880	3259	2778	1959	3057	Excitatory cortical layer 6 corticothalamic neuron
	EXC_L6_IT	37323	4521	3661	3151	2774	Excitatory cortical layer 6 intratelencephalic neuron
	EXC_L6_IT_CAR	32318	918	583		1072	Excitatory cortical layer 6 intratelencephalic CAR neuron
	EXC_L6b	16968	278	205	80	1202	Excitatory cortical layer 6b neuron
	EXC_NP	3838	0	0		633	Excitatory near projecting neuron
	INH_LAMP5	7933	920	755	575	3014	LAMP5 interneuron
	INH_PVALB	8363	2219	2057	1643	7473	PVALB interneuron
	INH_SNCG	5397	132	100		2049	SNCG interneuron
	INH_SST	8175	1253	1096	856	4770	SST interneuron
	INH_VIP	8057	1014	892	660	4878	VIP interneuron
	MGL	21466	9432	8059	5000	3295	Microglia
	OL	28584	11745	9555	5000	4873	Oligodendrocyte
	OPC	30408	10769	9269	5000	6289	Oligodendrocyte precursor cell
	VASC	12805	4	0		193	Endothelial vascular cell
human prefrontal cortex (Ma 2022)	AST	16049	2839	2164	1598	1410	Astrocyte
	EXC_L2_3_IT	42399	25665	21865	5000	8603	Excitatory cortical layer 2/3 intratelencephalic neuron
	EXC_L4_IT	39759	16128	13012	5000	1457	Excitatory cortical layer 4 intratelencephalic neuron
	EXC_L5_IT	34624	11222	9014	5000	1845	Excitatory cortical layer 5 intratelencephalic neuron
	EXC_L6_CT	33166	23	10		317	Excitatory cortical layer 6 corticothalamic neuron
	EXC_L6_IT	42357	14217	9871	5000	579	Excitatory cortical layer 6 intratelencephalic neuron
	INH_LAMP5	9614	888	643	531	1056	LAMP5 interneuron
	INH_PVALB	13983	3809	3288	2722	2088	PVALB interneuron
	INH_SNCG	7873	926	687		767	SNCG interneuron
	INH_SST	12442	2804	2250	1878	1850	SST interneuron
	INH_VIP	11337	2975	2312	1897	1773	VIP interneuron
	MGL	14592	6785	5949	4918	1473	Microglia
	OL	20082	10654	9529	5000	3912	Oligodendrocyte
	OPC	15896	6062	5165	3956	2147	Oligodendrocyte precursor cell
	VASC	15455	5553	4794	3662	2887	Endothelial vascular cell

### Sheet: S2 - DeepChickenBrain
Layer	Input	Output shape	#params	Layer information		Cell type	#DARs
Input	/	[None, 500,4]	0			AST	11684
Conv1D_1	Input	[None,500,1024]	69632	filters=1024, kernel_size=17, l2=1e-5, activation=None, use_bias=False, padding='same', kernel_initiliaizer='he_normal'		D1MSN	11651
BatchNorm1	Conv1D	[None,500,1024]	4096	momentum=0.9, gamma_initializer='ones'		D2MSN	11579
Activation1	BatchNorm1	[None,500,1024]	0	gelu		EXC_GLU-1	14323
MaxPool1D_1	Activation1	[None,125,1024]	0	pool_size=4		EXC_GLU-2	17362
Dropout1	MaxPool1D_1	[None,125,1024]	0	dropout=0.1		EXC_GLU-3	8473
Conv1D_2	Dropout1	[None,125,512]	5767168	filters=512, kernel_size=11, l2=1e-6, activation=None, use_bias=False, padding='same', kernel_initiliaizer='he_normal'		EXC_GLU-4	9744
BatchNorm2	Conv1D_2	[None,125,512]	2048	momentum=0.9, gamma_initializer='ones'		EXC_GLU-5	9029
Activation2	BatchNorm2	[None,125,512]	0	relu		EXC_GLU-6	3319
MaxPool1D_2	Activation2	[None, 32, 512]	0	pool_size=4		EXC_GLU-7	7216
Dropout2	MaxPool1D_2	[None, 32, 512]	0	dropout=0.1		EXC_GLU-8	5267
Conv1D_3	Dropout2	[None, 32, 512]	2883584	filters=512, kernel_size=11, l2=1e-6, activation=None, use_bias=False, padding='same', kernel_initiliaizer='he_normal'		INH_LAMP5	4690
BatchNorm3	Conv1D_3	[None, 32, 512]	2048	momentum=0.9, gamma_initializer='ones'		INH_PVALB	4201
Activation3	BatchNorm3	[None, 32, 512]	0	relu		INH_SST	3070
MaxPool1D_3	Activation3	[None, 32, 512]	0	pool_size=4		INH_STR	8560
Dropout3	MaxPool1D_3	[None, 8, 512]	0	dropout=0.1		INH_VIP	2799
Conv1D_4	Dropout3	[None, 8, 512]	1310720	filters=512, kernel_size=5, l2=1e-6, activation=None, use_bias=False, padding='same', kernel_initiliaizer='he_normal'		IOL	8580
BatchNorm4	Conv1D_4	[None, 8, 512]	2048	momentum=0.9, gamma_initializer='ones'		MGL	6497
Activation4	BatchNorm4	[None, 8, 512]	0	relu		OL	8834
Add1	Activation4	[None, 8, 512]	0			OPC	6971
	Dropout3
MaxPool1D_4	Add1	[None, 2, 512]	0	pool_size=4		LogFC threhold	1.5
Dropout4	MaxPool1D_4	[None, 2, 512]	0	dropout=0.1
Conv1D_5	Dropout4	[None, 2, 512]	524288	filters=512, kernel_size=2, l2=1e-6, activation=None, use_bias=False, padding='same', kernel_initiliaizer='he_normal'		Cell types not in model
BatchNorm5	Conv1D_5	[None, 2, 512]	2048	momentum=0.9, gamma_initializer='ones'		INH_1
Activation5	BatchNorm5	[None, 2, 512]	0	relu		INH_2
Add2	Activation5	[None, 2, 512]	0
	Dropout4					Dataset	in-house
Flatten	Add2	[None, 1024]	0
Dropout5	Flatten	[None, 1024]	0	dropout=0.5
Dense1	Dropout5	[None, 512]	524288	units=512, activation=linear, use_bias=False, kernel_initializer='he_normal'
BatchNorm6	Dense1	[None, 512]	2048	momentum=0.99, gamma_initializer='ones'
Activation6	BatchNorm6	[None, 512]	0	relu
Dropout6	Activation6	[None, 512]	0	dropout=0.35
Dense	Dropout6	[None, 20]	10260	units=20, activation='sigmoid'
			11104276	total params

### Sheet: S3 - DeepMouseBrain1
Layer	Input	Output shape	#params	Layer information		Cell type	#DARs
Input	/	[None, 500,4]	0			AST	11601
Conv1D_1	Input	[None,500,1024]	69632	filters=1024, kernel_size=17, l2=1e-6, activation=None, use_bias=False, padding='same', kernel_initiliaizer='he_normal'		D1MSN	4713
BatchNorm1	Conv1D	[None,500,1024]	4096	momentum=0.9, gamma_initializer='ones'		D2MSN	6129
Activation1	BatchNorm1	[None,500,1024]	0	gelu		DG_GRC	5782
MaxPool1D_1	Activation1	[None,125,1024]	0	pool_size=4		EXC_CA1	4957
Dropout1	MaxPool1D_1	[None,125,1024]	0	dropout=0.1		EXC_CA3	4935
Conv1D_2	Dropout1	[None,125,512]	5767168	filters=512, kernel_size=11, l2=1e-6, activation=None, use_bias=False, padding='same', kernel_initiliaizer='he_normal'		EXC_L2_3_IT	11518
BatchNorm2	Conv1D_2	[None,125,512]	2048	momentum=0.9, gamma_initializer='ones'		EXC_L4_IT	11303
Activation2	BatchNorm2	[None,125,512]	0	relu		EXC_L5_IT	5142
MaxPool1D_2	Activation2	[None, 32, 512]	0	pool_size=4		EXC_L5_PT	3593
Dropout2	MaxPool1D_2	[None, 32, 512]	0	dropout=0.1		EXC_L6b	2764
Conv1D_3	Dropout2	[None, 32, 512]	2883584	filters=512, kernel_size=11, l2=1e-6, activation=None, use_bias=False, padding='same', kernel_initiliaizer='he_normal'		EXC_L6_CT	8335
BatchNorm3	Conv1D_3	[None, 32, 512]	2048	momentum=0.9, gamma_initializer='ones'		EXC_L6_IT	6622
Activation3	BatchNorm3	[None, 32, 512]	0	relu		EXC_NP	2978
MaxPool1D_3	Activation3	[None, 32, 512]	0	pool_size=4		EXC_RSP	980
Dropout3	MaxPool1D_3	[None, 8, 512]	0	dropout=0.1		INH_LAMP5	521
Conv1D_4	Dropout3	[None, 8, 512]	1310720	filters=512, kernel_size=5, l2=1e-6, activation=None, use_bias=False, padding='same', kernel_initiliaizer='he_normal'		INH_PVALB	1311
BatchNorm4	Conv1D_4	[None, 8, 512]	2048	momentum=0.9, gamma_initializer='ones'		INH_SST	1560
Activation4	BatchNorm4	[None, 8, 512]	0	relu		INH_VIP	562
Add1	Activation4	[None, 8, 512]	0			MGL	10337
	Dropout3					OL	18536
MaxPool1D_4	Add1	[None, 2, 512]	0	pool_size=4		OPC	4091
Dropout4	MaxPool1D_4	[None, 2, 512]	0	dropout=0.1		VASC	3929
Conv1D_5	Dropout4	[None, 2, 512]	1310720	filters=512, kernel_size=5, l2=1e-6, activation=None, use_bias=False, padding='same', kernel_initiliaizer='he_normal'
BatchNorm5	Conv1D_5	[None, 2, 512]	2048	momentum=0.9, gamma_initializer='ones'		LogFC threhold	1.5
Activation5	BatchNorm5	[None, 2, 512]	0	relu
Add2	Activation5	[None, 2, 512]	0			Cell types not in model
	Dropout4					CHOL
Dropout5	Add2	[None, 2, 512]	0	dropout=0.1		EXC_DE
Flatten	Dropout5	[None, 1024]	0
Dense1	Flatten	[None, 1024]	1048576	units=1024, activation=linear, use_bias=False, kernel_initializer='he_normal', l2=1e-3		Dataset	(Bravo Gonzalez-Blas & De Winter et al., 2023)
Dense2	Dense1	[None, 512]	524288	units=512, activation=linear, use_bias=False
BatchNorm6	Dense2	[None, 512]	2048	momentum=0.99, gamma_initializer='ones'
Activation6	BatchNorm6	[None, 512]	0	relu
Dropout6	Activation6	[None, 512]	0	dropout=0.35
Dense3	Dropout6	[None, 23]	11799	units=23, activation='sigmoid'
			12940823	total params

### Sheet: S4 - DeepMouseBrain2
Layer	Input	Output shape	#params	Layer information		Cell type	#DARs
Input	/	[None, 500,4]	0			AST	11325
Conv1D_1	Input	[None,500,1024]	69632	filters=1024, kernel_size=17, l2=1e-5, activation=None, use_bias=False, padding='same', kernel_initiliaizer='he_normal'		D1MSN	8630
BatchNorm1	Conv1D	[None,500,1024]	4096	momentum=0.9, gamma_initializer='ones'		D2MSN	10456
Activation1	BatchNorm1	[None,500,1024]	0	gelu		DG_GRC	10770
MaxPool1D_1	Activation1	[None,125,1024]	0	pool_size=4		DG_NBL	3465
Dropout1	MaxPool1D_1	[None,125,1024]	0	dropout=0.1		EXC_CA1	7078
Conv1D_2	Dropout1	[None,125,512]	5767168	filters=512, kernel_size=11, l2=1e-6, activation=None, use_bias=False, padding='same', kernel_initiliaizer='he_normal'		EXC_CA3	3659
BatchNorm2	Conv1D_2	[None,125,512]	2048	momentum=0.9, gamma_initializer='ones'		EXC_CLA	3496
Activation2	BatchNorm2	[None,125,512]	0	relu		EXC_L2_3_IT	7344
MaxPool1D_2	Activation2	[None, 32, 512]	0	pool_size=4		EXC_L4_IT	8358
Dropout2	MaxPool1D_2	[None, 32, 512]	0	dropout=0.1		EXC_L5_IT	8210
Conv1D_3	Dropout2	[None, 32, 512]	2883584	filters=512, kernel_size=11, l2=1e-6, activation=None, use_bias=False, padding='same', kernel_initiliaizer='he_normal'		EXC_L5_PT	4983
BatchNorm3	Conv1D_3	[None, 32, 512]	2048	momentum=0.9, gamma_initializer='ones'		EXC_L6b	3346
Activation3	BatchNorm3	[None, 32, 512]	0	relu		EXC_L6_CT	7479
MaxPool1D_3	Activation3	[None, 32, 512]	0	pool_size=4		EXC_L6_IT	6260
Dropout3	MaxPool1D_3	[None, 8, 512]	0	dropout=0.1		EXC_NP	3199
Conv1D_4	Dropout3	[None, 8, 512]	1310720	filters=512, kernel_size=5, l2=1e-6, activation=None, use_bias=False, padding='same', kernel_initiliaizer='he_normal'		EXC_PIR	6205
BatchNorm4	Conv1D_4	[None, 8, 512]	2048	momentum=0.9, gamma_initializer='ones'		INH_LAMP5	2656
Activation4	BatchNorm4	[None, 8, 512]	0	relu		INH_PVALB	3219
Add1	Activation4	[None, 8, 512]	0			INH_SST	2833
	Dropout3					INH_STR	3413
MaxPool1D_4	Add1	[None, 2, 512]	0	pool_size=4		INH_VIP	2508
Dropout4	MaxPool1D_4	[None, 2, 512]	0	dropout=0.1		IOL	4252
Conv1D_5	Dropout4	[None, 2, 512]	524288	filters=512, kernel_size=2, l2=1e-6, activation=None, use_bias=False, padding='same', kernel_initiliaizer='he_normal'		MGL	4561
BatchNorm5	Conv1D_5	[None, 2, 512]	2048	momentum=0.9, gamma_initializer='ones'		OL	9713
Activation5	BatchNorm5	[None, 2, 512]	0	relu		OPC	5483
Add2	Activation5	[None, 2, 512]	0			RGL	8418
	Dropout4					VASC	3923
Flatten	Add2	[None, 1024]	0
Dropout5	Flatten	[None, 1024]	0	dropout=0.5		LogFC threhold	1.5
Dense1	Dropout5	[None, 512]	524288	units=512, activation=linear, use_bias=False, kernel_initializer='he_normal'
BatchNorm6	Dense1	[None, 512]	2048	momentum=0.99, gamma_initializer='ones'		Dataset	Li et al., 2021
Activation6	BatchNorm6	[None, 512]	0	relu
Dropout6	Activation6	[None, 512]	0	dropout=0.35
Dense	Dropout6	[None, 28]	14364	units=28, activation='sigmoid'
			11108380	total params

### Sheet: S5 - DeepHumanCortex1
Layer	Input	Output shape	#params	Layer information		Cell type	#DARs
Input	/	[None, 500,4]	0			AST	2839
Conv1D_1	Input	[None,500,1024]	69632	filters=1024, kernel_size=17, l2=1e-5, activation=None, use_bias=False, padding='same', kernel_initiliaizer='he_normal'		EXC_L2_3_IT	25665
BatchNorm1	Conv1D	[None,500,1024]	4096	momentum=0.9, gamma_initializer='ones'		EXC_L4_IT	16128
Activation1	BatchNorm1	[None,500,1024]	0	gelu		EXC_L5_IT	11222
MaxPool1D_1	Activation1	[None,125,1024]	0	pool_size=4		EXC_L6_IT	14217
Dropout1	MaxPool1D_1	[None,125,1024]	0	dropout=0.1		INH_LAMP5	888
Conv1D_2	Dropout1	[None,125,512]	5767168	filters=512, kernel_size=11, l2=1e-6, activation=None, use_bias=False, padding='same', kernel_initiliaizer='he_normal'		INH_PVALB	3809
BatchNorm2	Conv1D_2	[None,125,512]	2048	momentum=0.9, gamma_initializer='ones'		INH_SST	2804
Activation2	BatchNorm2	[None,125,512]	0	relu		INH_VIP	2975
MaxPool1D_2	Activation2	[None, 32, 512]	0	pool_size=4		MGL	6785
Dropout2	MaxPool1D_2	[None, 32, 512]	0	dropout=0.1		OL	10654
Conv1D_3	Dropout2	[None, 32, 512]	2883584	filters=512, kernel_size=11, l2=1e-6, activation=None, use_bias=False, padding='same', kernel_initiliaizer='he_normal'		OPC	6062
BatchNorm3	Conv1D_3	[None, 32, 512]	2048	momentum=0.9, gamma_initializer='ones'		VASC	5553
Activation3	BatchNorm3	[None, 32, 512]	0	relu
MaxPool1D_3	Activation3	[None, 32, 512]	0	pool_size=4		LogFC threhold	1.5
Dropout3	MaxPool1D_3	[None, 8, 512]	0	dropout=0.1
Conv1D_4	Dropout3	[None, 8, 512]	1310720	filters=512, kernel_size=5, l2=1e-6, activation=None, use_bias=False, padding='same', kernel_initiliaizer='he_normal'		Cell types not in model
BatchNorm4	Conv1D_4	[None, 8, 512]	2048	momentum=0.9, gamma_initializer='ones'		EXC_L6_CT
Activation4	BatchNorm4	[None, 8, 512]	0	relu		INH_SCNG
Add1	Activation4	[None, 8, 512]	0
	Dropout3					Dataset	Ma et al., 2022
MaxPool1D_4	Add1	[None, 2, 512]	0	pool_size=4
Dropout4	MaxPool1D_4	[None, 2, 512]	0	dropout=0.1
Conv1D_5	Dropout4	[None, 2, 512]	524288	filters=512, kernel_size=2, l2=1e-6, activation=None, use_bias=False, padding='same', kernel_initiliaizer='he_normal'
BatchNorm5	Conv1D_5	[None, 2, 512]	2048	momentum=0.9, gamma_initializer='ones'
Activation5	BatchNorm5	[None, 2, 512]	0	relu
Add2	Activation5	[None, 2, 512]	0
	Dropout4
Flatten	Add2	[None, 1024]	0
Dropout5	Flatten	[None, 1024]	0	dropout=0.5
Dense1	Dropout5	[None, 512]	524288	units=512, activation=linear, use_bias=False, kernel_initializer='he_normal'
BatchNorm6	Dense1	[None, 512]	2048	momentum=0.99, gamma_initializer='ones'
Activation6	BatchNorm6	[None, 512]	0	relu
Dropout6	Activation6	[None, 512]	0	dropout=0.35
Dense	Dropout6	[None, 13]	6669	units=13, activation='sigmoid'
			11100685	total params

### Sheet: S6 - DeepHumanCortex2
Layer	Input	Output shape	#params	Layer information		Cell type	#DARs
Input	/	[None, 500,4]	0			AST	14451
Conv1D_1	Input	[None,500,1024]	69632	filters=1024, kernel_size=17, l2=1e-6, activation=None, use_bias=False, padding='same', kernel_initiliaizer='he_normal'		EXC_L2_3_IT	28084
BatchNorm1	Conv1D	[None,500,1024]	4096	momentum=0.9, gamma_initializer='ones'		EXC_L4_IT	4019
Activation1	BatchNorm1	[None,500,1024]	0	gelu		EXC_L5_IT	4369
MaxPool1D_1	Activation1	[None,125,1024]	0	pool_size=4		EXC_L6_CT	7902
Dropout1	MaxPool1D_1	[None,125,1024]	0	dropout=0.1		EXC_L6_IT	16375
Conv1D_2	Dropout1	[None,125,512]	5767168	filters=512, kernel_size=11, l2=1e-6, activation=None, use_bias=False, padding='same', kernel_initiliaizer='he_normal'		EXC_L6b	1467
BatchNorm2	Conv1D_2	[None,125,512]	2048	momentum=0.9, gamma_initializer='ones'		INH_LAMP5	2015
Activation2	BatchNorm2	[None,125,512]	0	relu		INH_PVALB	3444
MaxPool1D_2	Activation2	[None, 32, 512]	0	pool_size=4		INH_SST	2581
Dropout2	MaxPool1D_2	[None, 32, 512]	0	dropout=0.1		INH_VIP	2024
Conv1D_3	Dropout2	[None, 32, 512]	2883584	filters=512, kernel_size=11, l2=1e-6, activation=None, use_bias=False, padding='same', kernel_initiliaizer='he_normal'		MGL	10331
BatchNorm3	Conv1D_3	[None, 32, 512]	2048	momentum=0.9, gamma_initializer='ones'		OL	13909
Activation3	BatchNorm3	[None, 32, 512]	0	relu		OPC	13203
MaxPool1D_3	Activation3	[None, 32, 512]	0	pool_size=4
Dropout3	MaxPool1D_3	[None, 8, 512]	0	dropout=0.1		LogFC threhold	1.25
Conv1D_4	Dropout3	[None, 8, 512]	1835008	filters=512, kernel_size=7, l2=1e-6, activation=None, use_bias=False, padding='same', kernel_initiliaizer='he_normal'
BatchNorm4	Conv1D_4	[None, 8, 512]	2048	momentum=0.9, gamma_initializer='ones'		Cell types not in model
Activation4	BatchNorm4	[None, 8, 512]	0	relu		EXC_L6_IT_CAR
Add1	Activation4	[None, 8, 512]	0			VASC
	Dropout3					INH_SCNG
MaxPool1D_4	Add1	[None, 2, 512]	0	pool_size=4
Dropout4	MaxPool1D_4	[None, 2, 512]	0	dropout=0.1		Dataset	Bakken et al., 2021
Conv1D_5	Dropout4	[None, 2, 512]	1835008	filters=512, kernel_size=7, l2=1e-6, activation=None, use_bias=False, padding='same', kernel_initiliaizer='he_normal'
BatchNorm5	Conv1D_5	[None, 2, 512]	2048	momentum=0.9, gamma_initializer='ones'
Activation5	BatchNorm5	[None, 2, 512]	0	relu
Add2	Activation5	[None, 2, 512]	0
	Dropout4
Dropout5	Add2	[None, 2, 512]	0	dropout=0.1
Flatten	Dropout5	[None, 1024]	0
Dense1	Flatten	[None, 1024]	1048576	units=1024, activation=linear, use_bias=False, kernel_initializer='he_normal', l2=1e-3
Dense2	Dense1	[None, 512]	524288	units=512, activation=linear, use_bias=False
BatchNorm6	Dense2	[None, 512]	2048	momentum=0.99, gamma_initializer='ones'
Activation6	BatchNorm6	[None, 512]	0	relu
Dropout6	Activation6	[None, 512]	0	dropout=0.35
Dense3	Dropout6	[None, 14]	7182	units=14, activation='sigmoid'
			13984782	total params
